# Activation of plant immunity through conversion of a helper NLR homodimer into a resistosome

**DOI:** 10.1101/2023.12.17.572070

**Authors:** Muniyandi Selvaraj, AmirAli Toghani, Hsuan Pai, Yu Sugihara, Jiorgos Kourelis, Enoch Lok Him Yuen, Tarhan Ibrahim, He Zhao, Rongrong Xie, Abbas Maqbool, Juan Carlos De la Concepcion, Mark J. Banfield, Lida Derevnina, Benjamin Petre, David M. Lawson, Tolga O. Bozkurt, Chih-Hang Wu, Sophien Kamoun, Mauricio P. Contreras

**Affiliations:** The Sainsbury Laboratory, University of East Anglia; Norwich Research Park, Norwich, UK; Imperial College London, London, UK; Department of Biochemistry and Metabolism, John Innes Centre, Norwich, UK

## Abstract

Nucleotide-binding domain and leucine-rich repeat (NLR) proteins can engage in complex interactions to detect pathogens and execute a robust immune response via downstream helper NLRs. However, the biochemical mechanisms of helper NLR activation by upstream sensor NLRs remain poorly understood. Here, we show that the coiled-coil helper NLR NRC2 accumulates *in vivo* as a homodimer that converts into a higher order oligomer upon activation by its upstream virus disease resistance protein Rx. The Cryo-EM structure of NRC2 in its resting state revealed intermolecular interactions that mediate homodimer formation. These dimerization interfaces have diverged between paralogous NRC proteins to insulate critical network nodes and enable redundant immune pathways. Our results expand the molecular mechanisms of NLR activation pointing to transition from homodimers to higher-order oligomeric resistosomes.
