## Supplementary material for "Activation of plant immunity through conversion of a helper NLR homodimer into a resistosome": Movie S1 and Data S1 to S10: DataS2.xlsx

### Sheet: science.adg5261_data_s2
Organism	Scientific name (simplified)	file_name	Common_name	Refrence ID	RefSeq/Link	Genome	PMID/Publication	Family	Genus	Subgenus	Section	Species	Subspecies	Cultivar	Variety
Capsicum annuum cv. CM334	Capsicum annuum	GCA_000512255.2_ASM51225v2_protein	Hot pepper	GCA_000512255.2	GCA_000512255.2	ASM51225v2_protein	29089032	Solanaceae	Capsicum			annuum		cv. CM334
Capsicum annuum cv. ECW	Capsicum annuum	GCA_011745845.1_SNU_ECW_1.0_protein	Hot pepper	GCA_011745845.1	GCA_011745845.1	SNU_ECW_1.0_protein	29089032	Solanaceae	Capsicum			annuum		cv. ECW
Capsicum annuum cv. SF	Capsicum annuum	GCA_011745865.1_SNU_SF_1.0_protein	Hot pepper	GCA_011745865.1	GCA_011745865.1	SNU_SF_1.0_protein	29089032	Solanaceae	Capsicum			annuum		cv. SF
Capsicum annuum cv. UCD-10X-F1	Capsicum annuum	GCF_002878395.1_UCD10Xv1.1_protein	Hot pepper	GCF_002878395.1	GCF_002878395.1	UCD10Xv1.1	29423234	Solanaceae	Capsicum			annuum		cv. UCD-10X-F1
Capsicum annuum var. glabriusculum	Capsicum annuum	CaChiltepin.pep	Chiltepe	CaChiltepin	https://solgenomics.net/ftp/genomes/Capsicum_annuum/C.annuum_glabriusculum/	CaChiltepin	24591624	Solanaceae	Capsicum			annuum		var. glabriusculum
Capsicum baccatum cv. PBC81	Capsicum baccatum	GCA_002271885.2_ASM227188v2_protein	Chili pepper	GCA_002271885.2	GCA_002271885.2	ASM227188v2_protein	29089032	Solanaceae	Capsicum			baccatum		cv.
Capsicum chinense cv. PI159236	Capsicum chinense	GCA_002271895.2_ASM227189v2_protein	Habanero-type pepper	GCA_002271895.2	GCA_002271895.2	ASM227189v2_protein	29089032	Solanaceae	Capsicum			chinense		cv. PI159236
Nicotiana attenuata strain UT	Nicotiana attenuata	GCF_001879085.1_NIATTr2_protein	Coyote tobacco	GCF_001879085.1	GCF_001879085.1 (https://solgenomics.net/ftp/genomes/Nicotiana_attenuata/)	NIATTr2	28536194	Solanaceae	Nicotiana		Petunioides	attenuata		strain UT
Nicotiana benthamiana lab strain	Nicotiana benthamiana	Nbe_v1_protein	benthi	Nbe_v1	https://nbenthamiana.jp/downloads	Nbe_v1	36755428	Solanaceae	Nicotiana			benthamiana
Nicotiana sylvestris, USNGC TW136, PI555569	Nicotiana sylvestris	GCF_000393655.1_Nsyl_protein	Wood tobacco	GCF_000393655.1	GCF_000393655.1	NSyl	23773524	Solanaceae	Nicotiana		Sylvestres	sylvestris
Nicotiana tabacum cv. Basma Xanthi	Nicotiana tabacum	Ntab-BX_AWOK-SS_Basma.prot.annot	Common tobacco		https://solgenomics.net/ftp/genomes/Nicotiana_tabacum/sierro_et_al_2014/annotation/		24807620	Solanaceae	Nicotiana			tabacum		cv. Basma Xanthi
Nicotiana tabacum cv. K326	Nicotiana tabacum	Nitab-v4.5_proteins_Edwards2017	Common tobacco	GCA_002210045.1	https://solgenomics.net/ftp/genomes/Nicotiana_tabacum/edwards_et_al_2017/		28625162	Solanaceae	Nicotiana			tabacum		cv. K326
Nicotiana tabacum cv. TN90	Nicotiana tabacum	GCF_000715135.1_Ntab-TN90_protein	Common tobacco	GCF_000715135.1	GCF_000715135.1	Ntab-TN90	24807620	Solanaceae	Nicotiana		Nicotiana	tabacum		cv. TN90
Nicotiana tomentosiformis, USNGC TW142, PI555572	Nicotiana tomentosiformis	GCF_000390325.2_Ntom_v01_protein	Wild tobacco	GCF_000390325.2	GCF_000390325.2	Ntom_v01	23773524	Solanaceae	Nicotiana		Tomentosae	tomentosiformis
Physalis pruinosa	Physalis pruinosa	Physalis-pruinosa-transcriptome_v1.protein	Groundcherry	PhyPru	https://solgenomics.net/ftp/genomes/Physalis_pruinosa/transcriptome/	PhyPru	30287957	Solanaceae	Physalis			pruinosa
Solanum americanum accession SP1102	Solanum americanum	sp1102.v5.pep	Wild potato	SP1102	https://figshare.com/articles/dataset/The_Solanum_americanum_pangenome_and_effectoromics_reveal_new_resistance_genes_against_potato_late_blight/20454432	SP1102	https://www.biorxiv.org/content/10.1101/2022.08.11.503608v1	Solanaceae	Solanum			americanum
Solanum americanum accession SP2271	Solanum americanum	sp2271.v4.pep	Wild potato	SP2271	https://figshare.com/articles/dataset/The_Solanum_americanum_pangenome_and_effectoromics_reveal_new_resistance_genes_against_potato_late_blight/20454432	SP2271	https://www.biorxiv.org/content/10.1101/2022.08.11.503608v1	Solanaceae	Solanum			americanum
Solanum americanum accession SP2273	Solanum americanum	sp2273.v4.pep	Wild potato	SP2273	https://figshare.com/articles/dataset/The_Solanum_americanum_pangenome_and_effectoromics_reveal_new_resistance_genes_against_potato_late_blight/20454432	SP2273	https://www.biorxiv.org/content/10.1101/2022.08.11.503608v1	Solanaceae	Solanum			americanum
Solanum americanum accession SP2275	Solanum americanum	sp2275.v4.pep	Wild potato	SP2275	https://figshare.com/articles/dataset/The_Solanum_americanum_pangenome_and_effectoromics_reveal_new_resistance_genes_against_potato_late_blight/20454432	SP2275	https://www.biorxiv.org/content/10.1101/2022.08.11.503608v1	Solanaceae	Solanum			americanum
Solanum andreanum accession PG3003	Solanum andreanum	PG3003.pep	Wild potato	PG3003	http://solomics.agis.org.cn/potato/species	PG3003	35676481	Solanaceae	Solanum	Solanum sensu stricto	Petota	andreanum		accession PG3003
Solanum boliviense accession PG5076	Solanum boliviense	PG5076.pep	Wild potato	PG5076	http://solomics.agis.org.cn/potato/species	PG5076	35676481	Solanaceae	Solanum	Solanum sensu stricto	Petota	boliviense		accession PG5076
Solanum brevicaule accession PG5032	Solanum brevicaule	PG5032.pep	Wild potato	PG5032	http://solomics.agis.org.cn/potato/species	PG5032	35676481	Solanaceae	Solanum	Solanum sensu stricto	Petota	brevicaule		accession PG5032
Solanum buesii accession PG4041	Solanum buesii	PG4041.pep	Wild potato	PG4041	http://solomics.agis.org.cn/potato/species	PG4041	35676481	Solanaceae	Solanum	Solanum sensu stricto	Petota	buesii		accession PG4041
Solanum bulbocastanum accession PG6241	Solanum bulbocastanum	PG6241.pep	Wild potato	PG6241	http://solomics.agis.org.cn/potato/species	PG6241	35676481	Solanaceae	Solanum	Solanum sensu stricto	Petota	bulbocastanum		accession PG6241
Solanum burkartii accession PG4005	Solanum burkartii	PG4005.pep	Wild potato	PG4005	http://solomics.agis.org.cn/potato/species	PG4005	35676481	Solanaceae	Solanum	Solanum sensu stricto	Petota	burkartii		accession PG4005
Solanum cajamarquense accession PG6242	Solanum cajamarquense	PG6242.pep	Wild potato	PG6242	http://solomics.agis.org.cn/potato/species	PG6242	35676481	Solanaceae	Solanum	Solanum sensu stricto	Petota	cajamarquense		accession PG6242
Solanum candolleanum accession PG5003	Solanum candolleanum	PG5003.pep	Wild potato relative	PG5003	http://solomics.agis.org.cn/potato/species	PG5003	35676481	Solanaceae	Solanum	Solanum sensu stricto	Petota	candolleanum		accession PG5003
Solanum candolleanum accession PG5018	Solanum candolleanum	PG5018.pep	Wild potato relative	PG5018	http://solomics.agis.org.cn/potato/species	PG5018	35676481	Solanaceae	Solanum	Solanum sensu stricto	Petota	candolleanum		accession PG5018
Solanum candolleanum accession PG5062	Solanum candolleanum	PG5062.pep	Wild potato relative	PG5062	http://solomics.agis.org.cn/potato/species	PG5062	35676481	Solanaceae	Solanum	Solanum sensu stricto	Petota	candolleanum		accession PG5062
Solanum candolleanum accession PG5068	Solanum candolleanum	PG5068.pep	Wild potato relative	PG5068	http://solomics.agis.org.cn/potato/species	PG5068	35676481	Solanaceae	Solanum	Solanum sensu stricto	Petota	candolleanum		accession PG5068
Solanum chacoense accession PG4042	Solanum chacoense	PG4042.pep	Wild potato	PG4042	http://solomics.agis.org.cn/potato/species	PG4042	35676481	Solanaceae	Solanum	Solanum sensu stricto	Petota	chacoense		accession PG4042
Solanum chomatophilum accession PG3005	Solanum chomatophilum	PG3005.pep	Wild potato	PG3005	http://solomics.agis.org.cn/potato/species	PG3005	35676481	Solanaceae	Solanum	Solanum sensu stricto	Petota	chomatophilum		accession PG3005
Solanum commersonii accession PG4049	Solanum commersonii	PG4049.pep	Wild potato	PG4049	http://solomics.agis.org.cn/potato/species	PG4049	35676481	Solanaceae	Solanum	Solanum sensu stricto	Petota	commersonii		accession PG4049
Solanum etuberosum accession PG0019	Solanum etuberosum	PG0019.pep	Wild potato relative	PG0019	http://solomics.agis.org.cn/potato/species	PG0019	35676481	Solanaceae	Solanum	Solanum sensu stricto	Etuberosum	etuberosum		accession PG0019
Solanum jamesii accession PG1008	Solanum jamesii	PG1008.pep	Wild potato	PG1008	http://solomics.agis.org.cn/potato/species	PG1008	35676481	Solanaceae	Solanum	Solanum sensu stricto	Petota	jamesii		accession PG1008
Solanum lignicaule accession PG4017	Solanum lignicaule	PG4017.pep	Wild potato	PG4017	http://solomics.agis.org.cn/potato/species	PG4017	35676481	Solanaceae	Solanum	Solanum sensu stricto	Petota	lignicaule		accession PG4017
Solanum lycopersicum cv. Ailsa Craig	Solanum lycopersicum	TS9.pep	Tomato	TS9	https://solgenomics.net/ftp/genomes/TGG/cds/	TS9	31086351	Solanaceae	Solanum	Solanum sensu stricto	Lycopersicon	lycopersicum		cv. Ailsa Craig
Solanum lycopersicum cv. B-L-35	Solanum lycopersicum	TS185.pep	Tomato	TS185	https://solgenomics.net/ftp/genomes/TGG/cds/	TS185	31086351	Solanaceae	Solanum	Solanum sensu stricto	Lycopersicon	lycopersicum		cv. B-L-35
Solanum lycopersicum cv. Brandywine	Solanum lycopersicum	Brandywine.pep	Tomato	Brandywine	https://solgenomics.net/ftp/genomes/TGG/cds/	Brandywine	32553272	Solanaceae	Solanum	Solanum sensu stricto	Lycopersicon	lycopersicum		cv. Brandywine
Solanum lycopersicum cv. EA00371	Solanum lycopersicum	EA00371.pep	Tomato	EA00371	https://solgenomics.net/ftp/genomes/TGG/cds/	EA00371	32553272	Solanaceae	Solanum	Solanum sensu stricto	Lycopersicon	lycopersicum		cv. EA00371
Solanum lycopersicum cv. EA00990	Solanum lycopersicum	EA00990.pep	Tomato	EA00990	https://solgenomics.net/ftp/genomes/TGG/cds/	EA00990	32553272	Solanaceae	Solanum	Solanum sensu stricto	Lycopersicon	lycopersicum		cv. EA00990
Solanum lycopersicum cv. Fla8924	Solanum lycopersicum	Fla8924.pep	Tomato	Fla8924	https://solgenomics.net/ftp/genomes/TGG/cds/	Fla8924	32553272	Solanaceae	Solanum	Solanum sensu stricto	Lycopersicon	lycopersicum		cv. Fla8924
Solanum lycopersicum cv. Floradade	Solanum lycopersicum	Floradade.pep	Tomato	Floradade	https://solgenomics.net/ftp/genomes/TGG/cds/	Floradade	32553272	Solanaceae	Solanum	Solanum sensu stricto	Lycopersicon	lycopersicum		cv. Floradade
Solanum lycopersicum cv. Florida 7060	Solanum lycopersicum	TS204.pep	Tomato	TS204	https://solgenomics.net/ftp/genomes/TGG/cds/	TS204	31086351	Solanaceae	Solanum	Solanum sensu stricto	Lycopersicon	lycopersicum		cv. Florida 7060
Solanum lycopersicum cv. Heinz 1706 SL3.0	Solanum lycopersicum	GCF_000188115.4_SL3.0_protein	Tomato	GCF_000188115.4	GCF_000188115.4	SL3.0	22660326	Solanaceae	Solanum	Solanum sensu stricto	Lycopersicon	lycopersicum		cv. Heinz 1706
Solanum lycopersicum cv. Heinz 1706 SL5.0	Solanum lycopersicum	SL5.pep	Tomato	SL5.0	https://solgenomics.net/ftp/genomes/TGG/cds/	SL5.0	31086351	Solanaceae	Solanum	Solanum sensu stricto	Lycopersicon	lycopersicum		cv. Heinz 1706
Solanum lycopersicum cv. LYC1410	Solanum lycopersicum	LYC1410.pep	Tomato	LYC1410	https://solgenomics.net/ftp/genomes/TGG/cds/	LYC1410	32553272	Solanaceae	Solanum	Solanum sensu stricto	Lycopersicon	lycopersicum		cv. LYC1410
Solanum lycopersicum cv. M-82	Solanum lycopersicum	TS3.pep	Tomato	TS3	https://solgenomics.net/ftp/genomes/TGG/cds/	TS3	31086351	Solanaceae	Solanum	Solanum sensu stricto	Lycopersicon	lycopersicum		cv. M-82
Solanum lycopersicum cv. Moneymaker	Solanum lycopersicum	MM.pep	Tomato	MM	https://solgenomics.net/ftp/genomes/TGG/cds/	MM	31086351	Solanaceae	Solanum	Solanum sensu stricto	Lycopersicon	lycopersicum		cv. Moneymaker
Solanum lycopersicum cv. New Yorker	Solanum lycopersicum	TS60.pep	Tomato	TS60	https://solgenomics.net/ftp/genomes/TGG/cds/	TS60	31086351	Solanaceae	Solanum	Solanum sensu stricto	Lycopersicon	lycopersicum		cv. New Yorker
Solanum lycopersicum cv. Piura	Solanum lycopersicum	TS166.pep	Tomato	TS166	https://solgenomics.net/ftp/genomes/TGG/cds/	TS166	31086351	Solanaceae	Solanum	Solanum sensu stricto	Lycopersicon	lycopersicum		cv. Piura
Solanum lycopersicum cv. Scatolone di bolsena	Solanum lycopersicum	TS117.pep	Tomato	TS117	https://solgenomics.net/ftp/genomes/TGG/cds/	TS117	31086351	Solanaceae	Solanum	Solanum sensu stricto	Lycopersicon	lycopersicum		cv. Scatolone di bolsena
Solanum lycopersicum cv. UC-82	Solanum lycopersicum	TS171.pep	Tomato	TS171	https://solgenomics.net/ftp/genomes/TGG/cds/	TS171	31086351	Solanaceae	Solanum	Solanum sensu stricto	Lycopersicon	lycopersicum		cv. UC-82
Solanum lycopersicum cv. Wheatleys Frost Resistant	Solanum lycopersicum	TS692.pep	Tomato	TS692	https://solgenomics.net/ftp/genomes/TGG/cds/	TS692	31086351	Solanaceae	Solanum	Solanum sensu stricto	Lycopersicon	lycopersicum		cv. Wheatleys Frost Resistant
Solanum lycopersicum cv. Yellow Pear	Solanum lycopersicum	TS629.pep	Tomato	TS629	https://solgenomics.net/ftp/genomes/TGG/cds/	TS629	31086351	Solanaceae	Solanum	Solanum sensu stricto	Lycopersicon	lycopersicum		cv. Yellow Pear
Solanum lycopersicum cv. yoku improvement	Solanum lycopersicum	TS12.pep	Tomato	TS12	https://solgenomics.net/ftp/genomes/TGG/cds/	TS12	31086351	Solanaceae	Solanum	Solanum sensu stricto	Lycopersicon	lycopersicum		cv. yoku improvement
Solanum lycopersicum isolate EA01020	Solanum lycopersicum	TS80.pep	Tomato	TS80	https://solgenomics.net/ftp/genomes/TGG/cds/	TS80	31086351	Solanaceae	Solanum	Solanum sensu stricto	Lycopersicon	lycopersicum		isolate EA01020
Solanum lycopersicum isolate EA03083	Solanum lycopersicum	TS112.pep	Tomato	TS112	https://solgenomics.net/ftp/genomes/TGG/cds/	TS112	31086351	Solanaceae	Solanum	Solanum sensu stricto	Lycopersicon	lycopersicum		isolate EA03083
Solanum lycopersicum isolate PI169588	Solanum lycopersicum	PI169588.pep	Tomato	PI169588	https://solgenomics.net/ftp/genomes/TGG/cds/	PI169588	32553272	Solanaceae	Solanum	Solanum sensu stricto	Lycopersicon	lycopersicum		isolate PI169588
Solanum lycopersicum isolate PI303721	Solanum lycopersicum	PI303721.pep	Tomato	PI303721	https://solgenomics.net/ftp/genomes/TGG/cds/	PI303721	32553272	Solanaceae	Solanum	Solanum sensu stricto	Lycopersicon	lycopersicum		isolate PI303721
Solanum lycopersicum sample TS331	Solanum lycopersicum	TS331.pep	Tomato	TS331	https://solgenomics.net/ftp/genomes/TGG/cds/	TS331	31086351	Solanaceae	Solanum	Solanum sensu stricto	Lycopersicon	lycopersicum		sample TS331
Solanum lycopersicum var. cerasiforme cv. Cerise du sud ouest N 2	Solanum lycopersicum	TS280.pep	Cherry tomato	TS280	https://solgenomics.net/ftp/genomes/TGG/cds/	TS280	31086351	Solanaceae	Solanum	Solanum sensu stricto	Lycopersicon	lycopersicum		cv. Cerise du sud ouest N 2	var. cerasiforme
Solanum lycopersicum var. cerasiforme cv. Cerise Gold	Solanum lycopersicum	TS39.pep	Cherry tomato	TS39	https://solgenomics.net/ftp/genomes/TGG/cds/	TS39	31086351	Solanaceae	Solanum	Solanum sensu stricto	Lycopersicon	lycopersicum		cv. Cerise Gold	var. cerasiforme
Solanum lycopersicum var. cerasiforme cv. Macas	Solanum lycopersicum	TS238.pep	Cherry tomato	TS238	https://solgenomics.net/ftp/genomes/TGG/cds/	TS238	31086351	Solanaceae	Solanum	Solanum sensu stricto	Lycopersicon	lycopersicum		cv. Macas	var. cerasiforme
Solanum lycopersicum var. cerasiforme cv. Peacevine Cherry	Solanum lycopersicum	TS545.pep	Cherry tomato	TS545	https://solgenomics.net/ftp/genomes/TGG/cds/	TS545	31086351	Solanaceae	Solanum	Solanum sensu stricto	Lycopersicon	lycopersicum		cv. Peacevine Cherry	var. cerasiforme
Solanum lycopersicum var. cerasiforme cv. San Martin de Pangoa	Solanum lycopersicum	TS281.pep	Cherry tomato	TS281	https://solgenomics.net/ftp/genomes/TGG/cds/	TS281	31086351	Solanaceae	Solanum	Solanum sensu stricto	Lycopersicon	lycopersicum		cv. San Martin de Pangoa	var. cerasiforme
Solanum lycopersicum var. cerasiforme cv. Santa Cruz, Galapagos	Solanum lycopersicum	TS118.pep	Cherry tomato	TS118	https://solgenomics.net/ftp/genomes/TGG/cds/	TS118	31086351	Solanaceae	Solanum	Solanum sensu stricto	Lycopersicon	lycopersicum		cv. Santa Cruz, Galapagos	var. cerasiforme
Solanum lycopersicum var. cerasiforme cv. Sugar Lump	Solanum lycopersicum	TS623.pep	Cherry tomato	TS623	https://solgenomics.net/ftp/genomes/TGG/cds/	TS623	31086351	Solanaceae	Solanum	Solanum sensu stricto	Lycopersicon	lycopersicum		cv. Sugar Lump	var. cerasiforme
Solanum lycopersicum var. cerasiforme isolate BGV006865	Solanum lycopersicum	BGV006865.pep	Cherry tomato	BGV006865	https://solgenomics.net/ftp/genomes/TGG/cds/	BGV006865	32553272	Solanaceae	Solanum	Solanum sensu stricto	Lycopersicon	lycopersicum		isolate BGV006865	var. cerasiforme
Solanum lycopersicum var. cerasiforme isolate BGV007931	Solanum lycopersicum	BGV007931.pep	Cherry tomato	BGV007931	https://solgenomics.net/ftp/genomes/TGG/cds/	BGV007931	32553272	Solanaceae	Solanum	Solanum sensu stricto	Lycopersicon	lycopersicum		isolate BGV007931	var. cerasiforme
Solanum lycopersicum var. cerasiforme isolate BGV007989	Solanum lycopersicum	BGV007989.pep	Cherry tomato	BGV007989	https://solgenomics.net/ftp/genomes/TGG/cds/	BGV007989	32553272	Solanaceae	Solanum	Solanum sensu stricto	Lycopersicon	lycopersicum		isolate BGV007989	var. cerasiforme
Solanum lycopersicum var. cerasiforme isolate LA1456	Solanum lycopersicum	TS96.pep	Cherry tomato	TS96	https://solgenomics.net/ftp/genomes/TGG/cds/	TS96	31086351	Solanaceae	Solanum	Solanum sensu stricto	Lycopersicon	lycopersicum		isolate LA1456	var. cerasiforme
Solanum melongena accession 67/3	Solanum melongena	Eggplant_V4.1_protein.function	Eggplant	67_3	https://solgenomics.net/ftp/genomes/Solanum_melongena_V4.1/		33964091	Solanaceae	Solanum			melongena
Solanum melongena accession HQ1315	Solanum melongena	04.SME-HQ-pep	Eggplant	HQ-1315	http://eggplant-hq.cn/Eggplant/home/index	HQ-1315	33024567	Solanaceae	Solanum			melongena
Solanum morelliforme accession PG1011	Solanum morelliforme	PG1011.pep	Wild potato	PG1011	http://solomics.agis.org.cn/potato/species	PG1011	35676481	Solanaceae	Solanum	Solanum sensu stricto	Petota	morelliforme		accession PG1011
Solanum multiinterruptum accession PG4060	Solanum multiinterruptum	PG4060.pep	Wild potato	PG4060	http://solomics.agis.org.cn/potato/species	PG4060	35676481	Solanaceae	Solanum	Solanum sensu stricto	Petota	multiinterruptum		accession PG4060
Solanum neorossii accession PG6243	Solanum neorossii	PG6243.pep	Wild potato	PG6243	http://solomics.agis.org.cn/potato/species	PG6243	35676481	Solanaceae	Solanum	Solanum sensu stricto	Petota	neorossii		accession PG6243
Solanum palustre accession PG0009	Solanum palustre	PG0009.pep	Wild potato relative	PG0009	http://solomics.agis.org.cn/potato/species	PG0009	35676481	Solanaceae	Solanum	Solanum sensu stricto	Etuberosum	palustre		accession PG0009
Solanum paucissectum accession PG3022	Solanum paucissectum	PG3022.pep	Wild potato	PG3022	http://solomics.agis.org.cn/potato/species	PG3022	35676481	Solanaceae	Solanum	Solanum sensu stricto	Petota	paucissectum		accession PG3022
Solanum pennellii	Solanum pennellii	GCF_001406875.1_SPENNV200_protein	Wild tomato	GCF_001406875.1	GCF_001406875.1	SPENNV200	25064008	Solanaceae	Solanum	Solanum sensu stricto	Lycopersicon	pennellii
Solanum pimpinellifolium cv. Balsa Huaico	Solanum pimpinellifolium	TS156.pep	Currant tomato	TS156	https://solgenomics.net/ftp/genomes/TGG/cds/	TS156	31086351	Solanaceae	Solanum	Solanum sensu stricto	Lycopersicon	pimpinellifolium		cv. Balsa Huaico
Solanum pimpinellifolium cv. Hacienda Buenos Aires	Solanum pimpinellifolium	TS265.pep	Currant tomato	TS265	https://solgenomics.net/ftp/genomes/TGG/cds/	TS265	31086351	Solanaceae	Solanum	Solanum sensu stricto	Lycopersicon	pimpinellifolium		cv. Hacienda Buenos Aires
Solanum pimpinellifolium cv. PAS014479	Solanum pimpinellifolium	PAS014479.pep	Currant tomato	PAS014479	https://solgenomics.net/ftp/genomes/TGG/cds/	PAS014479	32553272	Solanaceae	Solanum	Solanum sensu stricto	Lycopersicon	pimpinellifolium		cv. PAS014479
Solanum pimpinellifolium cv. Pisiquillo	Solanum pimpinellifolium	PP.pep	Currant tomato	PP	https://solgenomics.net/ftp/genomes/TGG/cds/	PP	31086351	Solanaceae	Solanum	Solanum sensu stricto	Lycopersicon	pimpinellifolium		cv. Pisiquillo
Solanum pimpinellifolium cv. Wva 700	Solanum pimpinellifolium	TS222.pep	Currant tomato	TS222	https://solgenomics.net/ftp/genomes/TGG/cds/	TS222	31086351	Solanaceae	Solanum	Solanum sensu stricto	Lycopersicon	pimpinellifolium		cv. Wva 700
Solanum pimpinellifolium isolate BGV006775	Solanum pimpinellifolium	BGV006775.pep	Currant tomato	BGV006775	https://solgenomics.net/ftp/genomes/TGG/cds/	BGV006775	32553272	Solanaceae	Solanum	Solanum sensu stricto	Lycopersicon	pimpinellifolium		isolate BGV006775
Solanum pimpinellifolium isolate LA1242	Solanum pimpinellifolium	TS413.pep	Currant tomato	TS413	https://solgenomics.net/ftp/genomes/TGG/cds/	TS413	31086351	Solanaceae	Solanum	Solanum sensu stricto	Lycopersicon	pimpinellifolium		isolate LA1242
Solanum pimpinellifolium isolate LA2093	Solanum pimpinellifolium	LA2093.pep	Currant tomato	LA2093	https://solgenomics.net/ftp/genomes/TGG/cds/	LA2093	33199703	Solanaceae	Solanum	Solanum sensu stricto	Lycopersicon	pimpinellifolium		isolate LA2093
Solanum pimpinellifolium isolate LA2093 TS15	Solanum pimpinellifolium	TS15.pep	Currant tomato	TS15	https://solgenomics.net/ftp/genomes/TGG/cds/	TS15	31086351	Solanaceae	Solanum	Solanum sensu stricto	Lycopersicon	pimpinellifolium		isolate LA2093
Solanum pimpinellifolium isolate LA2187	Solanum pimpinellifolium	TS421.pep	Currant tomato	TS421	https://solgenomics.net/ftp/genomes/TGG/cds/	TS421	31086351	Solanaceae	Solanum	Solanum sensu stricto	Lycopersicon	pimpinellifolium		isolate LA2187
Solanum pimpinellifolium isolate LA2656	Solanum pimpinellifolium	TS439.pep	Currant tomato	TS439	https://solgenomics.net/ftp/genomes/TGG/cds/	TS439	31086351	Solanaceae	Solanum	Solanum sensu stricto	Lycopersicon	pimpinellifolium		isolate LA2656
Solanum pinnatisectum accession PG1013	Solanum pinnatisectum	PG1013.pep	Wild potato	PG1013	http://solomics.agis.org.cn/potato/species	PG1013	35676481	Solanaceae	Solanum	Solanum sensu stricto	Petota	pinnatisectum		accession PG1013
Solanum piurae accession PG3023	Solanum piurae	PG3023.pep	Wild potato	PG3023	http://solomics.agis.org.cn/potato/species	PG3023	35676481	Solanaceae	Solanum	Solanum sensu stricto	Petota	piurae		accession PG3023
Solanum sogarandinum accession PG4032	Solanum sogarandinum	PG4032.pep	Wild potato	PG4032	http://solomics.agis.org.cn/potato/species	PG4032	35676481	Solanaceae	Solanum	Solanum sensu stricto	Petota	sogarandinum		accession PG4032
Solanum tuberosum accession PG6247	Solanum tuberosum	PG6247.pep	Landrace potato	PG6247	http://solomics.agis.org.cn/potato/species	PG6247	35676481	Solanaceae	Solanum	Solanum sensu stricto	Petota	tuberosum		accession PG6247
Solanum tuberosum cv. Cooperation-88 (C88)	Solanum tuberosum	C88.v1.pep	Potato	C88.v1	http://solomics.agis.org.cn/potato/ftp/tetraploid/	C88.v1	35733345	Solanaceae	Solanum	Solanum sensu stricto	Petota	tuberosum		cv. Cooperation-88 (C88)
Solanum tuberosum cv. DM 1-3 516 R44	Solanum tuberosum	GCF_000226075.1_SolTub_3.0_protein	Potato	GCF_000226075.1	GCF_000226075.1	SolTub_3.0	21743474	Solanaceae	Solanum	Solanum sensu stricto	Petota	tuberosum		cv. DM 1-3 516 R44
Solanum tuberosum cv. Otava haplotype He1	Solanum tuberosum	He1.prot	Potato	He1	http://spuddb.uga.edu/otava_potato_download.shtml	He1	35241824	Solanaceae	Solanum	Solanum sensu stricto	Petota	tuberosum		cv. Otava haplotype He1
Solanum tuberosum cv. Otava haplotype He2	Solanum tuberosum	He2.prot	Potato	He2	http://spuddb.uga.edu/otava_potato_download.shtml	He2	35241824	Solanaceae	Solanum	Solanum sensu stricto	Petota	tuberosum		cv. Otava haplotype He2
Solanum tuberosum cv. Otava haplotype St1	Solanum tuberosum	St1.prot	Potato	St1	http://spuddb.uga.edu/otava_potato_download.shtml	St1	35241824	Solanaceae	Solanum	Solanum sensu stricto	Petota	tuberosum		cv. Otava haplotype St1
Solanum tuberosum cv. Otava haplotype St2	Solanum tuberosum	St2.prot	Potato	St2	http://spuddb.uga.edu/otava_potato_download.shtml	St2	35241824	Solanaceae	Solanum	Solanum sensu stricto	Petota	tuberosum		cv. Otava haplotype St2
Solanum tuberosum Group ajanhuiri accession PG6002	Solanum tuberosum	PG6002.pep	Landrace potato	PG6002	http://solomics.agis.org.cn/potato/species	PG6002	35676481	Solanaceae	Solanum	Solanum sensu stricto	Petota	tuberosum	Group ajanhuiri	accession PG6002
Solanum tuberosum Group goniocalyx accession PG6148	Solanum tuberosum	PG6148.pep	Landrace potato	PG6148	http://solomics.agis.org.cn/potato/species	PG6148	35676481	Solanaceae	Solanum	Solanum sensu stricto	Petota	tuberosum	Group goniocalyx	accession PG6148
Solanum tuberosum Group goniocalyx accession PG6163	Solanum tuberosum	PG6163.pep	Landrace potato	PG6163	http://solomics.agis.org.cn/potato/species	PG6163	35676481	Solanaceae	Solanum	Solanum sensu stricto	Petota	tuberosum	Group goniocalyx	accession PG6163
Solanum tuberosum Group phureja accession PG6169	Solanum tuberosum	PG6169.pep	Landrace potato	PG6169	http://solomics.agis.org.cn/potato/species	PG6169	35676481	Solanaceae	Solanum	Solanum sensu stricto	Petota	tuberosum	Group phureja	accession PG6169
Solanum tuberosum Group phureja accession PG6216	Solanum tuberosum	PG6216.pep	Landrace potato	PG6216	http://solomics.agis.org.cn/potato/species	PG6216	35676481	Solanaceae	Solanum	Solanum sensu stricto	Petota	tuberosum	Group phureja	accession PG6216
Solanum tuberosum Group phureja accession PG6225	Solanum tuberosum	PG6225.pep	Landrace potato	PG6225	http://solomics.agis.org.cn/potato/species	PG6225	35676481	Solanaceae	Solanum	Solanum sensu stricto	Petota	tuberosum	Group phureja	accession PG6225
Solanum tuberosum Group phureja accession PG6244	Solanum tuberosum	PG6244.pep	Landrace potato	PG6244	http://solomics.agis.org.cn/potato/species	PG6244	35676481	Solanaceae	Solanum	Solanum sensu stricto	Petota	tuberosum	Group phureja	accession PG6244
Solanum tuberosum Group phureja accession PG6245	Solanum tuberosum	PG6245.pep	Landrace potato	PG6245	http://solomics.agis.org.cn/potato/species	PG6245	35676481	Solanaceae	Solanum	Solanum sensu stricto	Petota	tuberosum	Group phureja	accession PG6245
Solanum tuberosum Group phureja accession PG6246	Solanum tuberosum	PG6246.pep	Landrace potato	PG6246	http://solomics.agis.org.cn/potato/species	PG6246	35676481	Solanaceae	Solanum	Solanum sensu stricto	Petota	tuberosum	Group phureja	accession PG6246
Solanum tuberosum Group phureja cv. E4-63	Solanum tuberosum	E4-63.pep	Inbred potato	E4-63	http://solomics.agis.org.cn/potato/species	E4-63	35676481	Solanaceae	Solanum	Solanum sensu stricto	Petota	tuberosum	Group phureja	cv. E4-63
Solanum tuberosum Group phureja cv. E86-69	Solanum tuberosum	E86-69.pep	Landrace potato	E86-69	http://solomics.agis.org.cn/potato/species	E86-69	35676481	Solanaceae	Solanum	Solanum sensu stricto	Petota	tuberosum	Group phureja	cv. E86-69
Solanum tuberosum Group stenotomum (Solanum stenotomum isolate F172)	Solanum tuberosum	GCF_019186545.1_ASM1918654v1_protein	Wild potato (landraces?)	GCF_019186545.1	GCF_019186545.1	ASM1918654v1	34568923	Solanaceae	Solanum	Solanum sensu stricto	Petota	tuberosum	Group stenotomum	isolate F172
Solanum tuberosum Group stenotomum accession PG6029	Solanum tuberosum	PG6029.pep	Landrace potato	PG6029	http://solomics.agis.org.cn/potato/species	PG6029	35676481	Solanaceae	Solanum	Solanum sensu stricto	Petota	tuberosum	Group stenotomum	accession PG6029
Solanum tuberosum Group stenotomum accession PG6055	Solanum tuberosum	PG6055.pep	Landrace potato	PG6055	http://solomics.agis.org.cn/potato/species	PG6055	35676481	Solanaceae	Solanum	Solanum sensu stricto	Petota	tuberosum	Group stenotomum	accession PG6055
Solanum tuberosum Group stenotomum accession PG6059	Solanum tuberosum	PG6059.pep	Landrace potato	PG6059	http://solomics.agis.org.cn/potato/species	PG6059	35676481	Solanaceae	Solanum	Solanum sensu stricto	Petota	tuberosum	Group stenotomum	accession PG6059
Solanum tuberosum Group stenotomum accession PG6090	Solanum tuberosum	PG6090.pep	Landrace potato	PG6090	http://solomics.agis.org.cn/potato/species	PG6090	35676481	Solanaceae	Solanum	Solanum sensu stricto	Petota	tuberosum	Group stenotomum	accession PG6090
Solanum tuberosum Group stenotomum accession PG6359	Solanum tuberosum	PG6359.pep	Landrace potato	PG6359	http://solomics.agis.org.cn/potato/species	PG6359	35676481	Solanaceae	Solanum	Solanum sensu stricto	Petota	tuberosum	Group stenotomum	accession PG6359
Solanum tuberosum Group stenotomum cv. A6-26	Solanum tuberosum	A6-26.pep	Inbred potato	A6-26	http://solomics.agis.org.cn/potato/species	A6-26	35676481	Solanaceae	Solanum	Solanum sensu stricto	Petota	tuberosum	Group stenotomum	cv. A6-26
Solanum tuberosum Group tuberosum accession RH1015	Solanum tuberosum	RH10-15.pep	Inbred potato	RH10-15	http://solomics.agis.org.cn/potato/species	RH10-15	35676481	Solanaceae	Solanum	Solanum sensu stricto	Petota	tuberosum		accession RH1015
Solanum tuberosum Group tuberosum cv. RH	Solanum tuberosum	RH.pep	Landrace potato	RH	http://solomics.agis.org.cn/potato/species	RH	35676481	Solanaceae	Solanum	Solanum sensu stricto	Petota	tuberosum		cv. RH
Solanum vernei accession PG4036	Solanum vernei	PG4036.pep	Wild potato	PG4036	http://solomics.agis.org.cn/potato/species	PG4036	35676481	Solanaceae	Solanum	Solanum sensu stricto	Petota	vernei		accession PG4036
Solanum verrucosum	Solanum verrucosum	GCF_900185275.1_falcon-dt-bn_protein	Wild potato	GCF_900185275.1	GCF_900185275.1	falcon-dt-bn	30624602	Solanaceae	Solanum	Solanum sensu stricto	Petota	verrucosum
